# Chromatin interactome mapping at 139 independent breast cancer risk signals

**DOI:** 10.1101/520916

**Authors:** Jonathan Beesley, Haran Sivakumaran, Mahdi Moradi Marjaneh, Luize G. Lima, Kristine M. Hillman, Susanne Kaufmann, Natasha Tuano, Nehal Hussein, Sunyoung Ham, Pamela Mukhopadhyay, Stephen Kazakoff, Jason S. Lee, Kyriaki Michailidou, Daniel R. Barnes, Antonis C. Antonio, Laura Fachal, Alison M. Dunning, Douglas F. Easton, Nicola Waddell, Joseph Rosenbluh, Andreas Möller, Georgia Chenevix-Trench, Juliet D. French, Stacey L. Edwards

**Affiliations:** Cancer Program, QIMR Berghofer Medical Research Institute, Brisbane, Australia; Department of Biochemistry and Molecular Biology, Monash University, Melbourne, Australia; Faculty of Medicine, The University of Queensland, Brisbane, Australia; Centre for Cancer Genetic Epidemiology, Department of Public Health and Primary Care, University of Cambridge, Cambridge, UK; Department of Electron Microscopy/Molecular Pathology, The Cyprus Institute of Neurology and Genetics, Nicosia, Cyprus; Centre for Cancer Genetic Epidemiology, Department of Oncology, University of Cambridge, Cambridge, UK

**Author notes:** These authors contributed equally (Jonathan Beesley, Haran Sivakumaran, Mahdi Moradi Marjaneh). Senior author (Juliet D. French, Stacey L. Edwards). Correspondence (S.L.E) (J.D.F).

## Abstract

Genome-wide association studies have identified 196 high confidence independent signals associated with breast cancer susceptibility. Variants within these signals frequently fall in distal regulatory DNA elements that control gene expression. We designed a Capture Hi-C array to enrich for chromatin interactions between the credible causal variants and target genes in six human mammary epithelial and breast cancer cell lines. We show that interacting regions are enriched for open chromatin, histone marks for active enhancers and transcription factors relevant to breast biology. We exploit this comprehensive resource to identify candidate target genes at 139 independent breast cancer risk signals, and explore the functional mechanism underlying altered risk at the 12q24 risk region. Our results demonstrate the power of combining genetics, computational genomics and molecular studies to rationalize the identification of key variants and candidate target genes at breast cancer GWAS signals.
