## Supplementary material for "Chromatin interactome mapping at 139 independent breast cancer risk signals": Table S1

### Sheet: CHi-C statistics
Table S1. VCHi-C and PCHi-C datasets generated in this study.
Cell line	Capturea	Biological replicate	Total read-pairs	Mapped read-pairs	% mapped/total read-pairs	Valid read-pairs	% valid/mapped read-pairs	Unique di-tags
B80T5	VCHi-C	1	58676448	31234073	53.2	24915821	79.8	24014230
		2	88084334	47136709	53.5	37987461	80.6	35923827
	PCHi-C	1	90929960	52242146	57.5	41574263	79.6	40019183
		2	102278393	58393834	57.1	46828861	80.2	44894232
MCF10A	VCHi-C	1	63491983	33695700	53.1	29133873	86.5	27632321
		2	78094994	41904469	53.7	36363808	86.8	33880740
	PCHi-C	1	110374501	59760706	54.1	51870437	86.8	48674474
		2	146179516	79086010	54.1	68836563	87	64387939
MCF7	VCHi-C	1	61584360	30388597	49.3	27352974	90	26114857
		2	70474507	34386527	48.8	30976088	90.1	29568676
	PCHi-C	1	139123326	81629822	58.7	74585711	91.4	69809896
		2	154698799	89799750	58	82217519	91.6	76992650
T47D	VCHi-C	1	75397378	39807750	52.8	36988659	92.9	32886983
		2	95417345	49788149	52.2	45886815	92.2	41720921
		3	93378727	43403906	46.5	39637353	91.3	34859676
	PCHi-C	1	98809839	51298402	51.9	47530856	92.7	45311893
		2	167894419	87973730	52.4	80771809	91.8	73951754
MDAMB231	VCHi-C	1	84676835	44348435	52.4	36609156	82.5	32006156
		2	98209461	51754673	52.7	35393843	68.4	29449966
	PCHi-C	1	108619947	62800729	57.8	54085867	86.1	52662833
		2	114094668	65334215	57.3	56574989	86.6	54827599
Hs578T	VCHi-C	1	55665114	30171665	54.2	19700155	65.3	17778807
		2	69811978	36946295	52.9	26791670	72.5	24115907
	PCHi-C	1	106762967	60612962	56.8	42610947	70.3	39155905
		2	123609988	69152723	55.9	51114467	73.9	44444546
Total								1045085971
a VCHi-C; Variant Capture Hi-C. PCHi-C; Promoter Capture Hi-C.
