## Supplementary material for "Chromatin interactome mapping at 139 independent breast cancer risk signals": Table S2

### Sheet: VCHi-C
Table S2. Summary of the VCHi-C and PCHi-C CHiCAGO-scored interactions generated in this study.
Tab1. Variant Capture Hi-C (VCHi-C) interactions.
Cell line	Number of baited		Number of interactionsa	Number of interactions per baitb
	HindIII fragments			MEAN	MEDIAN	MINIMUM	MAXIMUM
B80T5	1448		6997	9.06	4.5	1	94
MCF10A	1448		8624	9.37	5	1	91
MCF7	1448		8935	10.32	5	1	112
T47D	1448		13729	13.16	7	1	99
MDAMB231	1448		13009	11.8	6	1	122
Hs578T	1448		8908	9.39	5	1	116
a Interactions with CHiCAGO score ≥ 5, intrachromosomal and interaction length ≤ 2Mb.
b Bait contains one or more credible causal variants (CCVs).
Cell line	Number of VIRs containing		Number of VIRs containing	% of VIRs containing protein-
	protein-coding gene promotersc		non-coding gene promotersc	or non-coding gene promotersc
B80T5	264		121	5.5
MCF10A	278		147	4.9
MCF7	236		126	4.1
T47D	323		167	3.6
MDAMB231	342		200	4.2
Hs578T	258		144	4.5
c Variant-interacting regions (VIRs); interactions with CHiCAGO score ≥ 5, intrachromosomal and interaction length ≤ 2Mb.

### Sheet: PCHi-C
Table S2. Summary of the VCHi-C and PCHi-C CHiCAGO-scored interactions generated in this study.
Tab2. Promoter Capture Hi-C (PCHi-C) interactions.
Cell line	Number of baited	Number of interactionsa	Number of interactions per baitb
	HindIII fragments		MEAN	MEDIAN	MINIMUM	MAXIMUM
B80T5	4049	26321	8.41464	5	1	99
MCF10A	4049	27873	8.81778	5	1	114
MCF7	4049	28243	9.84763	5	1	130
T47D	4049	26982	8.96114	5	1	87
MDAMB231	4049	25119	8.1265	5	1	87
Hs578T	4049	28704	8.9616	5	1	108
a Interactions with CHiCAGO score ≥ 5, intrachromosomal and interaction length ≤ 2Mb.
b Bait contains one or more annotated promoters.
Cell line	Total number of PIRsc	Number of PIRs that	% of interactions that
		contain a CCVc,d	contain a CCV
B80T5	12079	302	2.5
MCF10A	13352	303	2.7
MCF7	12470	295	2.4
T47D	12972	302	2.3
MDAMB231	11479	262	2.3
Hs578T	13747	299	2.2
c Promoter-interacting regions (PIRs); interactions with CHiCAGO score ≥ 5, intrachromosomal and interaction length ≤ 2Mb.
d Credible causal variant (CCV).
