## Supplementary material for "Chromatin interactome mapping at 139 independent breast cancer risk signals": Table S3

### Sheet: ATAC-seq 
Table S3. Summary statistics of the ATAC-seq datasets generated in this study.
Cell line	Biological replicates	Read count	Unmapped reads (%)	Duplicate reads (%)	Total Peaksa
B80T5	1	93583796	0.53	69.67	39074
	2	95372786	0.62	70.3	41941
MCF7	1	88200704	1.53	74.67	77245
	2	90732420	1	76.02	88132
T47D	1	94387120	0.78	50.62	28586
	2	94805718	1.04	52.2	27631
MDAMB231	1	92270810	0.8	81.95	56054
	2	92298742	0.74	81.35	61416
Hs578T	1	104725608	0.46	55.74	39491
	2	93804590	0.43	52.9	29101
Total		940182294			488671
a Called by MACS2
