## Supplementary material for "Chromatin interactome mapping at 139 independent breast cancer risk signals": Table S4

### Sheet: VCHi-C contact mapping stats
Table S4. Summary of VCHi-C and PCHi-C Peaky-scored interactions generated in this study.
Tab1. Variant Capture Hi-C (VCHi-C) statistics.
Cell line	Number of baits with sufficient reads to do the contact mapping	Number of baits where the	% of baits where MPPC from each chain >0.75
		correlation between MPPC chains >0.75
B80T5	1300	1262	97.0769
MCF10A	1300	1256	96.6154
MCF7	1307	1222	93.4966
T47D	1314	1214	92.3896
MDAMB231	1308	1235	94.419
Hs578T	1305	1265	96.9349

### Sheet: PCHi-C contact mapping stats
Table S4. Summary of VCHi-C and PCHi-C Peaky-scored interactions generated in this study.
Tab2. Promoter Capture Hi-C (PCHi-C) statistics.
Cell line	Number of baits with sufficient reads to do the contact mapping	Number of baits where the	% of baits where MPPC from each chain >0.75
		correlation between MPPC chains >0.75
B80T5	3206	3051	95.1653
MCF10A	3206	3036	94.6974
MCF7	3206	2963	92.4205
T47D	3206	3028	94.4479
MDAMB231	3206	3023	94.292
Hs578T	3206	3029	94.4791

### Sheet: VCHi-C
Table S4. Summary of VCHi-C and PCHi-C Peaky-scored interactions generated in this study.
Tab3. VCHi-C interactions.
Cell line	Number of baited		Number of successfully	Number of interactions between a bait and VIRa	Number of interactions per baitb
	HindIII fragments		analyzed baits		MEAN	MEDIAN	MINIMUM	MAXIMUM
B80T5	1300		1262	3755	5.06	4	1	23
MCF10A	1300		1256	3767	5.36	4	1	28
MCF7	1300		1222	3133	5.78	5	1	33
T47D	1300		1214	3644	6.1	5	1	30
MDAMB231	1300		1235	3784	5.26	4	1	22
Hs578T	1300		1265	3324	5.59	4	1	31
a Variant-interacting regions (VIRs); interactions with a Peaky score ≥ 0.1, intrachromosomal and interaction length ≥ 2Mb.
b Bait contains one or more credible causal variants (CCVs).
Cell line	Total number of VIRs	Number of VIRs containing		Number of VIRs containing	% of VIRs containing protein-
		protein-coding gene promoters		non-coding gene promoters	or non-coding gene promoters
B80T5	1654	114		165	12.5
MCF10A	1936	101		187	11.6
MCF7	1596	74		136	10.4
T47D	1907	92		166	10.3
MDAMB231	1802	102		166	11.2
Hs578T	1580	67		130	10.1

### Sheet: PCHi-C
Table S4. Summary of VCHi-C and PCHi-C Peaky-scored interactions generated in this study.
Tab4. PCHi-C interactions.
Cell line	Number of baited	Number of successfully	Number of interactions between a bait and PIRa	Number of interactions per baitb
	HindIII fragments	analyzed baits		MEAN	MEDIAN	MINIMUM	MAXIMUM
B80T5	3102	3051	7817	4.83	4	1	24
MCF10A	3102	3036	7224	4.85	4	1	34
MCF7	3102	2963	6878	5.16	4	1	23
T47D	3102	3028	7954	5.41	4	1	34
MDAMB231	3102	3023	7212	4.95	4	1	56
Hs578T	3102	3029	7421	5.39	4	1	25
a Promoter-interacting regions (PIRs); interactions with a Peaky score ≥ 0.1, intrachromosomal and interaction length ≥ 2Mb.
b Bait contains one or more annotated promoters.
Cell line	Total number of PIRs	Number of PIRs that	% of PIRs that
		contain a CCVc	contain a CCVc
B80T5	4096	100	2.44141
MCF10A	4016	100	2.49004
MCF7	3604	101	2.80244
T47D	4338	112	2.58183
MDAMB231	3828	111	2.89969
Hs578T	4189	109	2.60205
c Credible causal variant (CCV).
