## Supplementary material for "Chromatin interactome mapping at 139 independent breast cancer risk signals": Table S5

### Sheet: Prioritized CCVs
Table S5. List of prioritized credible causal variants (CCVs) and candidate target genes.
Tab1: List of prioritized CCVs at each risk signal.
Cytoband	Region co-ordinates	Signal	Genetically indistinguishable CCVs	CHi-C prioritized CCVs
13q13.1	chr13:32468810_33472626	1	5	1
14q32.11	chr14:91341069_92368623	1	3	1
1p12	chr1:117730221_118730221	1	61	1
1p34.1	chr1:46100917_47100917	1	11	1
1q21.1	chr1:145144984_146144984	1	35	1
1q32.1	chr1:200937832_201937832	1	2	1
22q13.31	chr22:45783297_46783297	2	1	1
2q31.1	chr2:171876221_173472971	1	3	1
2q33.1	chr2:201681247_202681247	1	1	1
5p12	chr5:44013304_45206498	2	1	1
5p13.3	chr5:32067732_33067732	1	16	1
6q25	chr6:151418856_152937016	1	1	1
6q25	chr6:151418856_152937016	3	1	1
8q24.21	chr8:127424659_130041931	3	1	1
9q31.2	chr9:109803808_111395353	2	1	1
12q22	chr12:95527759_96527759	1	2	2
12q24.31	chr12:120332146_121332146	1	5	2
16p13.3	chr16:3606788_4606788	2	14	2
17q21.2	chr17:40336389_41336389	1	8	2
18q11.2	chr18:23832476_25075396	2	4	2
19q13.22	chr19:45683031_46683031	1	2	2
1q21.2	chr1:149406413_150427034	1	4	2
22q13.1	chr22:38068833_39859355	3	4	2
22q13.2	chr22:41538786_42538786	1	10	2
3q23	chr3:140612859_141612859	1	24	2
5q11.1	chr5:49141645_50695093	2	93	2
6q25	chr6:151418856_152937016	4	6	2
7q22.1	chr7:101054599_102054599	1	6	2
8p23.3	chr8:0_670692	1	25	2
10q22.3	chr10:80341148_81387721	3	9	3
15q26.1	chr15:91009215_92009215	1	22	3
16q12.2	chr16:54182064_55182064	1	3	3
1q21.1	chr1:145144984_146144984	2	5	3
21q21.1	chr21:16073983_17073983	1	7	3
2p23.3	chr2:28670676_29670676	1	81	3
3p26.1	chr3:4242276_5242276	1	4	3
12q24.21	chr12:115336522_116336522	4	6	4
14q24.1	chr14:68117194_69534682	1	8	4
19p13.13	chr19:12658277_14454571	1	21	4
6p22.3	chr6:20121238_21121238	1	52	4
12q24.21	chr12:115336522_116336522	3	8	5
1q22	chr1:154648781_155648781	1	16	5
5q11.2	chr5:57684061_58865569	1	30	5
5q11.2	chr5:57684061_58865569	2	5	5
10p12.31	chr10:21532942_22909392	1	7	6
10p12.31	chr10:21532942_22909392	2	58	6
10q25.2	chr10:114273927_115286154	1	12	6
16q12.2	chr16:53300954_54355291	1	6	6
1q32.1	chr1:204018842_205018842	1	6	6
21q21.1	chr21:16073983_17073983	2	29	6
2q33.1	chr2:201681247_202681247	2	8	6
12q24.21	chr12:115336522_116336522	1	7	7
13q22.1	chr13:73464519_74464519	1	8	7
14q13.3	chr14:36632769_37635752	1	19	7
11q24.3	chr11:128952507_129961171	1	17	8
1p22.3	chr1:87656923_88656923	2	8	8
1p36.22	chr1:10043820_11066215	1	19	8
22q12.1	chr22:28000000_30121477	3	59	8
2q31.1	chr2:171876221_173472971	2	35	8
4q21.23	chr4:83870124_84870124	1	84	8
4q24	chr4:105569013_106856761	1	21	8
8q23.1	chr8:105858620_106861393	1	54	8
9q33.1	chr9:118813486_119813486	1	29	8
3p24.1	chr3:26827965_28285247	2	12	9
4p14	chr4:38312876_39312876	1	24	9
17q25.3	chr17:77281387_78281725	1	10	10
5p15.33	chr5:779790_1797488	3	23	10
11q22.3	chr11:107845515_108857137	1	59	11
12p13.1	chr12:13913931_14913931	1	18	11
22q13.31	chr22:45783297_46783297	1	34	11
5p12	chr5:44013304_45206498	3	72	11
5q14.2	chr5:80928261_82038046	1	23	11
5q14.3	chr5:90289470_91289470	1	88	11
11q13.1	chr11:65043827_66083066	1	12	12
6q25	chr6:151418856_152937016	6	22	12
17q11.2	chr17:28711667_29730520	1	24	13
2p24.1	chr2:18815791_19820803	1	17	13
3p24.1	chr3:26827965_28285247	1	44	14
5q11.2	chr5:55531884_56587883	3	21	14
19p13.11	chr19:19048246_20048246	1	162	16
2p23.3	chr2:24687599_25687599	1	92	16
10p14	chr10:8588113_9588113	1	49	19
16q24.2	chr16:86585237_87585237	1	85	21
1q32.1	chr1:203301249_204301249	1	56	21
8q24.13	chr8:124110166_125110166	1	23	23
6q23.1	chr6:129849119_130849119	1	43	24
7q21.3	chr7:93613799_94613799	1	47	25
6p23	chr6:13213099_14222523	1	51	26
3q12.1	chr3:99223580_100223580	1	92	30
5q31.1	chr5:131907058_132907058	1	117	31
8q24.21	chr8:127424659_130041931	2	44	40
22q13.1	chr22:40376234_41527870	1	196	46
12p11.22	chr12:27639846_29034415	2	375	50
7q21.2	chr7:91130620_92181597	1	318	53
3p14.1	chr3:63441697_64467900	1	94	72
10q21.2	chr10:63758684_65063702	1	1	1
10q22.3	chr10:80341148_81387721	1	10	10
10q22.3	chr10:80341148_81387721	2	17	17
10q25.2	chr10:114273927_115286154	2	42	42
10q26.12,10q26	chr10:122593901_123849324	1	1	1
10q26.12,10q26	chr10:122593901_123849324	2	7	7
10q26.12,10q26	chr10:122593901_123849324	3	1	1
10q26.12,10q26	chr10:122593901_123849324	4	3	3
10q26.12,10q26	chr10:122593901_123849324	5	1	1
11p15	chr11:303017_1303017	1	19	19
11p15.5	chr11:1398664_2442575	1	7	7
11q13.3	chr11:68831418_69879161	1	1	1
11q13.3	chr11:68831418_69879161	2	3	3
11q13.3	chr11:68831418_69879161	3	20	20
12p11.22	chr12:27639846_29034415	1	1	1
12q24.21	chr12:115336522_116336522	2	1	1
14q13.3	chr14:36632769_37635752	2	20	20
14q24.1	chr14:68117194_69534682	2	4	4
14q32.12	chr14:92604072_93616351	1	34	34
16p13.3	chr16:3606788_4606788	1	23	23
16q12.1	chr16:52038825_53038825	1	1	1
16q12.2	chr16:53300954_54355291	2	21	21
16q23.2	chr16:80148327_81150805	1	14	14
17q21.31	chr17:43752468_44752468	1	2277	2277
17q22	chr17:52556471_53719837	1	34	34
18q11.2	chr18:23832476_25075396	1	4	4
18q11.2	chr18:23832476_25075396	3	31	31
18q11.2	chr18:23832476_25075396	4	1	1
18q12.1	chr18:29477689_30477689	1	19	19
18q12.1	chr18:24901204_25901204	1	44	44
18q12.3	chr18:41899590_42899590	1	38	38
18q12.3	chr18:41899590_42899590	2	3	3
19p13.11	chr19:16795023_17894124	1	16	16
19p13.11	chr19:18050434_19071141	1	56	56
19q12	chr19:29777729_30777729	1	60	60
19q13.31	chr19:43783447_44786513	1	10	10
1p11.2	chr1:120723447_121780613	1	1	1
1p11.2	chr1:120723447_121780613	2	15	15
1p13.2	chr1:113948389_114948389	1	12	12
1p22.3	chr1:87656923_88656923	1	26	26
1p36.13	chr1:18307339_19307339	1	12	12
1q32.1	chr1:201687176_202687176	1	27	27
1q41	chr1:216720574_217720574	1	12	12
1q43	chr1:241523898_242534263	1	2	2
20p12.3	chr20:5448227_6448227	1	1	1
22q12.1	chr22:28000000_30121477	1	3	3
22q12.1	chr22:28000000_30121477	2	2	2
22q13.1	chr22:38068833_39859355	1	27	27
22q13.1	chr22:38068833_39859355	2	4	4
2q14.1	chr2:120745122_121746568	1	2	2
2q14.1	chr2:120745122_121746568	2	16	16
2q14.1	chr2:120745122_121746568	3	3	3
2q14.1	chr2:120745122_121746568	4	6	6
2q31.1	chr2:173710908_174712894	1	13	13
2q35	chr2:217405832_218796508	1	1	1
2q35	chr2:217405832_218796508	2	5	5
2q35	chr2:217405832_218796508	3	42	42
3p12.1	chr3:86537543_87537543	1	2	2
3p21.31	chr3:46366866_47381488	1	7	7
3p24.1	chr3:30175880_31175880	1	23	23
3q26.31	chr3:171785237_172785237	1	10	10
4q34.1	chr4:175328036_176346426	1	11	11
4q34.1	chr4:175328036_176346426	2	11	11
5p12	chr5:44013304_45206498	1	1	1
5p12	chr5:44013304_45206498	4	1	1
5p15.1	chr5:15687358_16687528	1	45	45
5p15.33	chr5:779790_1797488	1	1	1
5p15.33	chr5:779790_1797488	2	5	5
5q11.1	chr5:49141645_50695093	1	4	4
5q11.2	chr5:55531884_56587883	1	3	3
5q11.2	chr5:55531884_56587883	2	1	1
5q11.2	chr5:55531884_56587883	4	70	70
5q11.2	chr5:55531884_56587883	5	4	4
5q33.3	chr5:157730013_158744083	1	5	5
5q35.1	chr5:169091487_170091487	1	19	19
6p22.1	chr6:28422437_29426220	1	36	36
6p22.3	chr6:15899557_16899557	1	1	1
6q14.1	chr6:81628386_82795951	1	51	51
6q25	chr6:151418856_152937016	2	1	1
6q25	chr6:151418856_152937016	5	173	173
6q25.1	chr6:149086328_150086328	1	8	8
7p15.3	chr7:21440960_22440960	1	9	9
7q32.3	chr7:130167121_131167121	1	6	6
7q32.3	chr7:130167121_131167121	2	4	4
7q34	chr7:139442304_140442304	1	4	4
7q35	chr7:143574929_144574929	1	2	2
8p11.23	chr8:36358483_37359186	1	16	16
8p12	chr8:29009616_30009616	1	16	16
8q21.11	chr8:75730301_76917937	1	2	2
8q21.11	chr8:75730301_76917937	2	8	8
8q21.11	chr8:75730301_76917937	3	16	16
8q22.3	chr8:101978959_102978959	1	47	47
8q23.3	chr8:116709548_117709548	1	164	164
8q23.3	chr8:116709548_117709548	2	5	5
8q24.13	chr8:124110166_125110166	2	6	6
8q24.21	chr8:127424659_130041931	1	3	3
8q24.21	chr8:127424659_130041931	4	43	43
9p21.3	chr9:21247803_22624477	1	1	1
9q31.2	chr9:109803808_111395353	1	10	10
9q31.2	chr9:109803808_111395353	3	1	1
9q31.2	chr9:109803808_111395353	4	1	1

### Sheet: Candidate target genes
Table S5. List of prioritized credible causal variants (CCVs) and candidate target genes.
Tab2: List of prioritized candidate target genes at each risk signal. Gray highlighted are candidate target genes identified by both CHiCAGO and Peaky algorithms.
Cytoband	Region co-ordinates	Signal	Candidate target gene	VCHi-C or PCHi-C CHiCAGO-scored	VCHi-C or PCHi-C Peaky-scored
19p13.11	chr19:19048246_20048246	1	AC002306.1	1
7q21.3	chr7:93613799_94613799	1	AC004012.1	1	1
12q24.31	chr12:120332146_121332146	1	AC004812.1	1
2q33.1	chr2:201681247_202681247	2	AC005037.3	1	1
7q22.1	chr7:101054599_102054599	1	AC005088.1	1
5q31.1	chr5:131907058_132907058	1	AC005195.1	1
19p13.11	chr19:18050434_19071141	1	AC005253.4	1
16p13.3	chr16:3606788_4606788	2	AC005356.1	1
2q35	chr2:217405832_218796508	1	AC007563.5	1
2q35	chr2:217405832_218796508	3	AC007563.5	1
7q21.2	chr7:91130620_92181597	1	AC007566.10	1	1
19p13.13	chr19:12658277_14454571	1	AC007787.2	1	1
2p23.3	chr2:24687599_25687599	1	AC008073.9		1
5q11.2	chr5:55531884_56587883	3	AC008391.1	1
5q11.2	chr5:55531884_56587883	1	AC008937.2	1
5q11.2	chr5:55531884_56587883	3	AC008937.2	1	1
5q11.2	chr5:55531884_56587883	4	AC008937.2	1	1
5q11.2	chr5:55531884_56587883	5	AC008937.2	1
5q11.2	chr5:55531884_56587883	1	AC008940.1	1
5q11.2	chr5:55531884_56587883	4	AC008940.1	1
5q11.2	chr5:55531884_56587883	5	AC008940.1	1
15q26.1	chr15:91009215_92009215	1	AC013394.2	1	1
3p26.1	chr3:4242276_5242276	1	AC018816.3	1
5q11.2	chr5:55531884_56587883	3	AC022431.2	1	1
3p26.1	chr3:4242276_5242276	1	AC026202.1	1
3p26.1	chr3:4242276_5242276	1	AC026202.3	1
2q31.1	chr2:171876221_173472971	1	AC068039.1	1
2q31.1	chr2:171876221_173472971	1	AC068039.4	1
8p12	chr8:29009616_30009616	1	AC084262.3	1
2p24.1	chr2:18815791_19820803	1	AC092594.1	1
1q32.1	chr1:203301249_204301249	1	AC096645.1	1
4p14	chr4:38312876_39312876	1	AC098680.1	1
17q25.3	chr17:77281387_78281725	1	AC100791.2	1
2q31.1	chr2:171876221_173472971	2	AC104801.1		1
17q21.2	chr17:40336389_41336389	1	AC107993.1	1
3p14.1	chr3:63441697_64467900	1	AC136289.1	1
11q22.3	chr11:107845515_108857137	1	ACAT1	1
22q13.2	chr22:41538786_42538786	1	ACO2	1
5q14.2	chr5:80928261_82038046	1	ACOT12	1
1q22	chr1:154648781_155648781	1	ADAM15	1
3p14.1	chr3:63441697_64467900	1	ADAMTS9	1
2p23.3	chr2:24687599_25687599	1	ADCY3	1	1
16p13.3	chr16:3606788_4606788	1	ADCY9	1
16p13.3	chr16:3606788_4606788	2	ADCY9	1
21q21.1	chr21:16073983_17073983	1	AF127577.12		1
21q21.1	chr21:16073983_17073983	2	AF127577.12	1
5q31.1	chr5:131907058_132907058	1	AFF4	1
21q21.1	chr21:16073983_17073983	2	AJ009632.3	1
6q23.1	chr6:129849119_130849119	1	AKAP7		1
7q21.2	chr7:91130620_92181597	1	AKAP9	1	1
12q24.31	chr12:120332146_121332146	1	AL021546.6	1
22q13.1	chr22:40376234_41527870	1	AL031594.1	1
1p12	chr1:117730221_118730221	1	AL157902.3	1
9q31.2	chr9:109803808_111395353	1	AL359552.1	1
6q14.1	chr6:81628386_82795951	1	AL359693.1	1
6p23	chr6:13213099_14222523	1	AL441883.1	1	1
14q32.11	chr14:91341069_92368623	1	AL512791.1		1
1q21.1	chr1:145144984_146144984	2	AL590452.1	1
1p36.22	chr1:10043820_11066215	1	AL713997.1	1
2p23.3	chr2:28670676_29670676	1	ALK	1	1
2q33.1	chr2:201681247_202681247	1	ALS2CR11	1
2q33.1	chr2:201681247_202681247	1	ALS2CR12		1
7q21.2	chr7:91130620_92181597	1	ANKIB1	1
1q21.1	chr1:145144984_146144984	1	ANKRD34A	1
1q21.1	chr1:145144984_146144984	2	ANKRD34A	1
1q21.1	chr1:145144984_146144984	1	ANKRD35	1
1q21.1	chr1:145144984_146144984	2	ANKRD35	1
5q11.2	chr5:55531884_56587883	3	ANKRD55	1	1
8q24.13	chr8:124110166_125110166	1	ANXA13	1	1
8q24.13	chr8:124110166_125110166	2	ANXA13	1	1
11q13.1	chr11:65043827_66083066	1	AP001362.1	1
11p15	chr11:303017_1303017	1	AP006621.8	1
11q13.1	chr11:65043827_66083066	1	AP5B1	1
1p36.22	chr1:10043820_11066215	1	APITD1	1
1p36.22	chr1:10043820_11066215	1	APITD1-CORT	1
22q13.1	chr22:38068833_39859355	3	APOBEC3B-AS1		1
6q23.1	chr6:129849119_130849119	1	ARHGAP18	1	1
3p26.1	chr3:4242276_5242276	1	ARL8B	1
10p12.31	chr10:21532942_22909392	2	ARMC3	1	1
19p13.11	chr19:19048246_20048246	1	ARMC6	1
7q21.3	chr7:93613799_94613799	1	ASB4	1	1
19p13.13	chr19:12658277_14454571	1	ASNA1	1
8q24.13	chr8:124110166_125110166	1	ATAD2	1	1
12p13.1	chr12:13913931_14913931	1	ATF7IP	1
11q22.3	chr11:107845515_108857137	1	ATM	1
19p13.11	chr19:19048246_20048246	1	ATP13A1	1	1
1q32.1	chr1:203301249_204301249	1	ATP2B4	1
17q21.2	chr17:40336389_41336389	1	ATP6V0A1	1
6p22.3	chr6:15899557_16899557	1	ATXN1	1
22q13.31	chr22:45783297_46783297	1	ATXN10	1
22q13.31	chr22:45783297_46783297	2	ATXN10	1
3p14.1	chr3:63441697_64467900	1	ATXN7	1	1
3p24.1	chr3:26827965_28285247	1	AZI2	1
3p24.1	chr3:26827965_28285247	2	AZI2	1
11q13.1	chr11:65043827_66083066	1	BANF1	1	1
11q24.3	chr11:128952507_129961171	1	BARX2	1
6q14.1	chr6:81628386_82795951	1	BCKDHB		1
19p13.13	chr19:12658277_14454571	1	BEST2	1	1
3p26.1	chr3:4242276_5242276	1	BHLHE40	1
3p26.1	chr3:4242276_5242276	1	BHLHE40-AS1	1
1q21.2	chr1:149406413_150427034	1	BOLA1	1
5p15.33	chr5:779790_1797488	3	BRD9	1
11p15	chr11:303017_1303017	1	C11orf35	1
11q22.3	chr11:107845515_108857137	1	C11orf65	1
12q24.21	chr12:115336522_116336522	4	C12orf49		1
14q32.11	chr14:91341069_92368623	1	C14orf159	1
16q24.2	chr16:86585237_87585237	1	C16orf95	1
19p13.13	chr19:12658277_14454571	1	C19orf43	1
19p13.11	chr19:18050434_19071141	1	C19orf60	1
1p36.22	chr1:10043820_11066215	1	C1orf127	1	1
22q12.1	chr22:28000000_30121477	3	C22orf31	1	1
22q13.2	chr22:41538786_42538786	1	C22orf46	1
5q31.1	chr5:131907058_132907058	1	C5orf15		1
6q25	chr6:151418856_152937016	4	C6orf211	1
6q25	chr6:151418856_152937016	6	C6orf211	1
19p13.13	chr19:12658277_14454571	1	CACNA1A	1
3p14.1	chr3:63441697_64467900	1	CADPS		1
19p13.13	chr19:12658277_14454571	1	CALR	1
10p12.31	chr10:21532942_22909392	2	CASC10	1	1
8q24.21	chr8:127424659_130041931	2	CASC11	1	1
8q24.21	chr8:127424659_130041931	3	CASC11	1	1
8q21.11	chr8:75730301_76917937	3	CASC9	1
2q33.1	chr2:201681247_202681247	2	CASP10		1
2q33.1	chr2:201681247_202681247	2	CASP8		1
1p36.22	chr1:10043820_11066215	1	CASZ1	1
17q25.3	chr17:77281387_78281725	1	CBX4	1
17q25.3	chr17:77281387_78281725	1	CBX8	1
22q12.1	chr22:28000000_30121477	3	CCDC117	1
19p13.13	chr19:12658277_14454571	1	CCDC130	1
6q25	chr6:151418856_152937016	4	CCDC170	1
6q25	chr6:151418856_152937016	6	CCDC170	1
12p11.22	chr12:27639846_29034415	1	CCDC91	1
12p11.22	chr12:27639846_29034415	2	CCDC91	1
19q12	chr19:29777729_30777729	1	CCNE1	1
17q21.2	chr17:40336389_41336389	1	CCR10	1
11p15	chr11:303017_1303017	1	CD151	1
1q21.1	chr1:145144984_146144984	1	CD160	1
1q21.1	chr1:145144984_146144984	2	CD160	1
19q13.22	chr19:45683031_46683031	1	CD3EAP	1
11p15	chr11:303017_1303017	1	CDHR5	1
6p22.3	chr6:20121238_21121238	1	CDKAL1	1
16q23.2	chr16:80148327_81150805	1	CDYL2	1
11p15	chr11:303017_1303017	1	CEND1	1
11q13.1	chr11:65043827_66083066	1	CFL1	1
2q33.1	chr2:201681247_202681247	2	CFLAR	1	1
2q33.1	chr2:201681247_202681247	2	CFLAR-AS1	1
15q26.1	chr15:91009215_92009215	1	CHD2	1	1
22q12.1	chr22:28000000_30121477	3	CHEK2	1
1q43	chr1:241523898_242534263	1	CHML	1
19p13.11	chr19:19048246_20048246	1	CILP2	1
5q14.2	chr5:80928261_82038046	1	CKMT2		1
5q14.2	chr5:80928261_82038046	1	CKMT2-AS1	1	1
2q33.1	chr2:201681247_202681247	2	CLK1		1
3p24.1	chr3:26827965_28285247	1	CMC1	1	1
3p24.1	chr3:26827965_28285247	2	CMC1	1	1
3q12.1	chr3:99223580_100223580	1	CMSS1	1	1
17q21.2	chr17:40336389_41336389	1	CNTD1	1
17q21.2	chr17:40336389_41336389	1	CNTNAP1	1
17q21.2	chr17:40336389_41336389	1	COA3	1
17q21.2	chr17:40336389_41336389	1	COASY	1
7q22.1	chr7:101054599_102054599	1	COL26A1	1
10p12.31	chr10:21532942_22909392	2	COMMD3	1	1
10p12.31	chr10:21532942_22909392	2	COMMD3-BMI1	1	1
4q21.23	chr4:83870124_84870124	1	COQ2	1	1
16p13.3	chr16:3606788_4606788	1	CORO7	1
16p13.3	chr16:3606788_4606788	1	CORO7-PAM16	1
12q24.31	chr12:120332146_121332146	1	COX6A1	1
3q12.1	chr3:99223580_100223580	1	CPOX		1
14q32.12	chr14:92604072_93616351	1	CPSF2	1	1
22q13.31	chr22:45783297_46783297	2	CR536603.1	1
16p13.3	chr16:3606788_4606788	1	CREBBP	1
16p13.3	chr16:3606788_4606788	2	CREBBP	1
8q21.11	chr8:75730301_76917937	2	CRISPLD1		1
19p13.11	chr19:18050434_19071141	1	CRLF1	1
16q12.2	chr16:53300954_54355291	1	CRNDE	1	1
16q12.2	chr16:53300954_54355291	2	CRNDE		1
16q12.2	chr16:54182064_55182064	1	CRNDE	1
22q13.1	chr22:38068833_39859355	1	CSNK1E	1
11q13.1	chr11:65043827_66083066	1	CST6	1	1
22q12.1	chr22:28000000_30121477	3	CTA-292E10.6	1
22q12.1	chr22:28000000_30121477	3	CTA-747E2.10	1
22q13.31	chr22:45783297_46783297	1	CTA-941F9.9	1	1
22q13.31	chr22:45783297_46783297	2	CTA-941F9.9	1
22q12.1	chr22:28000000_30121477	3	CTA-984G1.5	1
5q31.1	chr5:131907058_132907058	1	CTB-113I20.2		1
7q21.2	chr7:91130620_92181597	1	CTB-161K23.1	1
19p13.11	chr19:19048246_20048246	1	CTB-184G21.3	1
5q35.1	chr5:169091487_170091487	1	CTB-27N1.1	1	1
5q31.1	chr5:131907058_132907058	1	CTB-3M24.3	1
5q31.1	chr5:131907058_132907058	1	CTB-49A3.4	1	1
5q31.1	chr5:131907058_132907058	1	CTB-49A3.5	1
5q11.2	chr5:55531884_56587883	3	CTC-236F12.4	1	1
19p13.13	chr19:12658277_14454571	1	CTC-239J10.1	1
19p13.11	chr19:19048246_20048246	1	CTC-260F20.3	1
19p13.13	chr19:12658277_14454571	1	CTC-425F1.4	1
5q33.3	chr5:157730013_158744083	1	CTC-436K13.1	1
19q12	chr19:29777729_30777729	1	CTC-448F2.4	1
19p13.11	chr19:19048246_20048246	1	CTC-559E9.6	1
5p15.33	chr5:779790_1797488	3	CTD-2012J19.3	1
16q24.2	chr16:86585237_87585237	1	CTD-2015G9.1	1
16q24.2	chr16:86585237_87585237	1	CTD-2015G9.2	1
5q11.2	chr5:55531884_56587883	3	CTD-2031P19.3	1	1
5q31.1	chr5:131907058_132907058	1	CTD-2131I18.1		1
17q21.2	chr17:40336389_41336389	1	CTD-2132N18.3	1
5q11.2	chr5:57684061_58865569	2	CTD-2176I21.2		1
19p13.13	chr19:12658277_14454571	1	CTD-2192J16.24	1
5q11.1	chr5:49141645_50695093	2	CTD-2203A3.1	1	1
5q14.2	chr5:80928261_82038046	1	CTD-2249K22.1	1	1
5q11.1	chr5:49141645_50695093	2	CTD-2314G24.2	1	1
14q24.1	chr14:68117194_69534682	1	CTD-2325P2.4	1
8q24.13	chr8:124110166_125110166	1	CTD-2552K11.2	1
19p13.13	chr19:12658277_14454571	1	CTD-2659N19.4	1
16q12.2	chr16:53300954_54355291	1	CTD-3032H12.2	1	1
17q21.2	chr17:40336389_41336389	1	CTD-3193K9.4	1
7q22.1	chr7:101054599_102054599	1	CUX1	1
7q21.2	chr7:91130620_92181597	1	CYP51A1	1
11q22.3	chr11:107845515_108857137	1	DDX10	1
19p13.13	chr19:12658277_14454571	1	DHPS	1
5q11.2	chr5:55531884_56587883	3	DHX29		1
2q35	chr2:217405832_218796508	3	DIRC3	1
8p23.3	chr8:0_670692	1	DLGAP2		1
2q31.1	chr2:171876221_173472971	2	DLX1	1
2q31.1	chr2:171876221_173472971	2	DLX2		1
10p12.31	chr10:21532942_22909392	2	DNAJC1	1
2p23.3	chr2:24687599_25687599	1	DNAJC27	1	1
2p23.3	chr2:24687599_25687599	1	DNAJC27-AS1	1	1
2p23.3	chr2:24687599_25687599	1	DNMT3A	1
11p15	chr11:303017_1303017	1	DRD4	1
8p12	chr8:29009616_30009616	1	DUSP4	1	1
2q31.1	chr2:171876221_173472971	1	DYNC1I2	1
6p22.3	chr6:20121238_21121238	1	E2F3	1
5q33.3	chr5:157730013_158744083	1	EBF1	1	1
3p26.1	chr3:4242276_5242276	1	EDEM1	1
11p15	chr11:303017_1303017	1	EFCAB4A	1
1q22	chr1:154648781_155648781	1	EFNA3	1	1
1q22	chr1:154648781_155648781	1	EFNA4	1
11q13.1	chr11:65043827_66083066	1	EHBP1L1	1
11q13.1	chr11:65043827_66083066	1	EIF1AD	1	1
19p13.11	chr19:18050434_19071141	1	ELL	1
3p24.1	chr3:26827965_28285247	1	EOMES	1	1
19q13.22	chr19:45683031_46683031	1	ERCC1	1	1
8p11.23	chr8:36358483_37359186	1	ERLIN2	1
6q25	chr6:151418856_152937016	2	ESR1	1
6q25	chr6:151418856_152937016	5	ESR1	1
6q25	chr6:151418856_152937016	6	ESR1	1
1q32.1	chr1:203301249_204301249	1	ETNK2	1	1
1q32.1	chr1:204018842_205018842	1	ETNK2	1
22q12.1	chr22:28000000_30121477	3	EWSR1	1
11q22.3	chr11:107845515_108857137	1	EXPH5	1
17q21.2	chr17:40336389_41336389	1	EZH1	1
2q33.1	chr2:201681247_202681247	2	FAM126B	1
17q21.2	chr17:40336389_41336389	1	FAM134C	1
15q26.1	chr15:91009215_92009215	1	FAM174B	1
1p12	chr1:117730221_118730221	1	FAM46C	1
8q24.21	chr8:127424659_130041931	2	FAM84B		1
8q24.13	chr8:124110166_125110166	2	FAM91A1	1
19p13.13	chr19:12658277_14454571	1	FARSA	1
22q13.31	chr22:45783297_46783297	1	FBLN1	1
8q24.13	chr8:124110166_125110166	1	FBXO32	1	1
8q24.13	chr8:124110166_125110166	2	FBXO32	1
1q22	chr1:154648781_155648781	1	FDPS	1
10q26.12,10q26.13	chr10:122593901_123849324	2	FGFR2	1
1q43	chr1:241523898_242534263	1	FH	1
3q12.1	chr3:99223580_100223580	1	FILIP1L	1	1
1q32.1	chr1:203301249_204301249	1	FMOD	1
16q24.2	chr16:86585237_87585237	1	FOXC2	1	1
16q24.2	chr16:86585237_87585237	1	FOXL1	1	1
13q13.1	chr13:32468810_33472626	1	FRY	1
13q13.1	chr13:32468810_33472626	1	FRY-AS1	1
5q31.1	chr5:131907058_132907058	1	FSTL4	1
5q11.2	chr5:57684061_58865569	1	GAPT		1
10p14	chr10:8588113_9588113	1	GATA3	1	1
10p14	chr10:8588113_9588113	1	GATA3-AS1	1	1
7q21.2	chr7:91130620_92181597	1	GATAD1	1	1
19p13.11	chr19:19048246_20048246	1	GATAD2A	1	1
19p13.13	chr19:12658277_14454571	1	GCDH	1
12q24.31	chr12:120332146_121332146	1	GCN1L1	1
1p12	chr1:117730221_118730221	1	GDAP2		1
17q21.2	chr17:40336389_41336389	1	GHDC	1
16p13.3	chr16:3606788_4606788	1	GLIS2	1
16p13.3	chr16:3606788_4606788	2	GLIS2	1
19p13.11	chr19:19048246_20048246	1	GMIP	1	1
1q21.1	chr1:145144984_146144984	1	GNRHR2	1
1q21.1	chr1:145144984_146144984	2	GNRHR2	1
1q32.1	chr1:203301249_204301249	1	GOLT1A	1	1
1q32.1	chr1:204018842_205018842	1	GOLT1A	1	1
2q31.1	chr2:171876221_173472971	2	GORASP2	1
20p12.3	chr20:5448227_6448227	1	GPCPD1	1	1
5q14.3	chr5:90289470_91289470	1	GPR98	1
8q22.3	chr8:101978959_102978959	1	GRHL2	1
4q24	chr4:105569013_106856761	1	GSTCD	1	1
1p12	chr1:117730221_118730221	1	HAO2	1
19p13.11	chr19:19048246_20048246	1	HAPLN4	1
2q31.1	chr2:171876221_173472971	1	HAT1	1
5p12	chr5:44013304_45206498	3	HCN1	1
17q21.2	chr17:40336389_41336389	1	HCRT	1
1q21.1	chr1:145144984_146144984	1	HFE2	1
1q21.1	chr1:145144984_146144984	2	HFE2	1
1q21.2	chr1:149406413_150427034	1	HIST2H2AB	1
1q21.2	chr1:149406413_150427034	1	HIST2H2AC	1
1q21.2	chr1:149406413_150427034	1	HIST2H2BE	1
4q21.23	chr4:83870124_84870124	1	HPSE	1
11p15	chr11:303017_1303017	1	HRAS	1
21q21.1	chr21:16073983_17073983	1	HSPA13	1
21q21.1	chr21:16073983_17073983	2	HSPA13		1
2q35	chr2:217405832_218796508	1	IGFBP5	1
2q35	chr2:217405832_218796508	3	IGFBP5	1
5q11.2	chr5:55531884_56587883	3	IL6ST	1	1
1q32.1	chr1:200937832_201937832	1	IPO9	1
1q32.1	chr1:200937832_201937832	1	IPO9-AS1	1
16q12.2	chr16:53300954_54355291	1	IRX3	1	1
16q12.2	chr16:53300954_54355291	1	IRX5	1	1
16q12.2	chr16:53300954_54355291	2	IRX5		1
5q11.1	chr5:49141645_50695093	2	ISL1	1	1
1q21.1	chr1:145144984_146144984	1	ITGA10	1
1q21.1	chr1:145144984_146144984	2	ITGA10	1
2p23.3	chr2:24687599_25687599	1	ITSN2		1
22q13.1	chr22:38068833_39859355	1	JOSD1	1
11q13.1	chr11:65043827_66083066	1	KAT5	1	1
8q22.3	chr8:101978959_102978959	1	KB-1930G5.3	1
17q21.2	chr17:40336389_41336389	1	KCNH4	1
11q13.1	chr11:65043827_66083066	1	KCNK7	1
19q13.31	chr19:43783447_44786513	1	KCNN4	1
18q11.2	chr18:23832476_25075396	1	KCTD1	1
11q22.3	chr11:107845515_108857137	1	KDELC2	1
1q32.1	chr1:203301249_204301249	1	KISS1	1
1q32.1	chr1:204018842_205018842	1	KISS1	1
19p13.13	chr19:12658277_14454571	1	KLF1	1
9q31.2	chr9:109803808_111395353	1	KLF4	1	1
13q22.1	chr13:73464519_74464519	1	KLF5	1	1
8q24.13	chr8:124110166_125110166	2	KLHL38	1
1q43	chr1:241523898_242534263	1	KMO	1
22q12.1	chr22:28000000_30121477	3	KREMEN1	1	1
7q21.2	chr7:91130620_92181597	1	KRIT1	1
6q23.1	chr6:129849119_130849119	1	LAMA2	1	1
4q21.23	chr4:83870124_84870124	1	LIN54	1
1q32.1	chr1:203301249_204301249	1	LINC00303	1
14q13.3	chr14:36632769_37635752	1	LINC00609	1
19p13.11	chr19:19048246_20048246	1	LINC00663	1
3p24.1	chr3:26827965_28285247	1	LINC00692		1
7q22.1	chr7:101054599_102054599	1	LINC01007	1	1
1q21.1	chr1:145144984_146144984	1	LIX1L	1
1q21.1	chr1:145144984_146144984	2	LIX1L	1
1p22.3	chr1:87656923_88656923	2	LMO4	1	1
3q12.1	chr3:99223580_100223580	1	LNP1		1
19p13.11	chr19:19048246_20048246	1	LPAR2	1	1
16q12.2	chr16:53300954_54355291	2	LPCAT2		1
1p34.1	chr1:46100917_47100917	1	LRRC41	1
11p15	chr11:303017_1303017	1	LRRC56	1
11p15.5	chr11:1398664_2442575	1	LSP1	1
5q14.3	chr5:90289470_91289470	1	LUCAT1	1
1p12	chr1:117730221_118730221	1	MAN1A2	1
19p13.13	chr19:12658277_14454571	1	MAN2B1	1
12p11.22	chr12:27639846_29034415	2	MANSC4		1
5q11.2	chr5:55531884_56587883	1	MAP3K1	1
5q11.2	chr5:55531884_56587883	4	MAP3K1	1
5q11.2	chr5:55531884_56587883	5	MAP3K1	1
11q13.1	chr11:65043827_66083066	1	MAP3K11		1
1p36.22	chr1:10043820_11066215	1	MASP2	1	1
19p13.13	chr19:12658277_14454571	1	MAST1	1
19p13.11	chr19:19048246_20048246	1	MAU2	1	1
5q14.3	chr5:90289470_91289470	1	MBLAC2	1	1
22q13.1	chr22:40376234_41527870	1	MCHR1	1	1
1q32.1	chr1:203301249_204301249	1	MDM4	1
1q32.1	chr1:204018842_205018842	1	MDM4	1
19p13.11	chr19:19048246_20048246	1	MEF2B	1
19p13.11	chr19:19048246_20048246	1	MEF2BNB	1
19p13.11	chr19:19048246_20048246	1	MEF2BNB-MEF2B	1
22q13.2	chr22:41538786_42538786	1	MEI1	1
5q31.1	chr5:131907058_132907058	1	MIR1289-2	1
2p23.3	chr2:24687599_25687599	1	MIR1301	1
10p12.31	chr10:21532942_22909392	2	MIR1915	1	1
8p12	chr8:29009616_30009616	1	MIR3148	1
15q26.1	chr15:91009215_92009215	1	MIR3175		1
22q13.2	chr22:41538786_42538786	1	MIR33A	1
5p15.33	chr5:779790_1797488	3	MIR4277	1
11p15.5	chr11:1398664_2442575	1	MIR4298	1
11q13.1	chr11:65043827_66083066	1	MIR4489	1
14q13.3	chr14:36632769_37635752	1	MIR4503	1
14q13.3	chr14:36632769_37635752	2	MIR4503	1
11q13.1	chr11:65043827_66083066	1	MIR4690		1
2p24.1	chr2:18815791_19820803	1	MIR4757	1	1
17q21.2	chr17:40336389_41336389	1	MIR5010	1
17q21.2	chr17:40336389_41336389	1	MIR548AT	1
19p13.13	chr19:12658277_14454571	1	MIR5695	1
19p13.11	chr19:19048246_20048246	1	MIR640	1
22q13.1	chr22:40376234_41527870	1	MKL1	1	1
7q32.3	chr7:130167121_131167121	1	MKLN1	1
7q32.3	chr7:130167121_131167121	2	MKLN1	1
10p12.31	chr10:21532942_22909392	2	MLLT10	1
17q21.2	chr17:40336389_41336389	1	MLX	1
2q33.1	chr2:201681247_202681247	1	MPP4	1
5p12	chr5:44013304_45206498	3	MRPS30	1
12q24.31	chr12:120332146_121332146	1	MSI1	1
1q22	chr1:154648781_155648781	1	MSTO1	1
7q21.2	chr7:91130620_92181597	1	MTERF	1	1
16q24.2	chr16:86585237_87585237	1	MTHFSD	1	1
1q21.2	chr1:149406413_150427034	1	MTMR11	1
8q24.21	chr8:127424659_130041931	2	MYC	1	1
8q24.21	chr8:127424659_130041931	3	MYC	1	1
11q13.3	chr11:68831418_69879161	1	MYEOV	1
11q13.3	chr11:68831418_69879161	2	MYEOV	1
11q13.3	chr11:68831418_69879161	3	MYEOV	1
17q21.2	chr17:40336389_41336389	1	NAGLU	1
19p13.11	chr19:19048246_20048246	1	NCAN	1
19p13.11	chr19:19048246_20048246	1	NDUFA13	1
14q32.12	chr14:92604072_93616351	1	NDUFB1	1
17q11.2	chr17:28711667_29730520	1	NF1	1
1q32.1	chr1:204018842_205018842	1	NFASC	1
19p13.13	chr19:12658277_14454571	1	NFIX	1
22q13.2	chr22:41538786_42538786	1	NHP2L1	1
2q33.1	chr2:201681247_202681247	1	NIF3L1	1
2q33.1	chr2:201681247_202681247	2	NIF3L1	1	1
3q12.1	chr3:99223580_100223580	1	NIT2	1	1
5p12	chr5:44013304_45206498	3	NNT	1	1
5p12	chr5:44013304_45206498	3	NNT-AS1	1	1
6p23	chr6:13213099_14222523	1	NOL7	1	1
11q22.3	chr11:107845515_108857137	1	NPAT	1
19p13.11	chr19:19048246_20048246	1	NR2C2AP	1
21q21.1	chr21:16073983_17073983	1	NRIP1		1
21q21.1	chr21:16073983_17073983	2	NRIP1	1
1p34.1	chr1:46100917_47100917	1	NSUN4	1
12q22	chr12:95527759_96527759	1	NTN4	1
1q21.1	chr1:145144984_146144984	1	NUDT17	1
1q21.1	chr1:145144984_146144984	2	NUDT17	1	1
1q32.1	chr1:203301249_204301249	1	OPTC	1
2q33.1	chr2:201681247_202681247	2	ORC2	1	1
2p24.1	chr2:18815791_19820803	1	OSR1	1	1
1q21.2	chr1:149406413_150427034	1	OTUD7B	1
11q13.1	chr11:65043827_66083066	1	OVOL1	1
11q13.1	chr11:65043827_66083066	1	PACS1	1
5p12	chr5:44013304_45206498	3	PAIP1	1	1
16p13.3	chr16:3606788_4606788	1	PAM16	1
16p13.3	chr16:3606788_4606788	2	PAM16	1
9q33.1	chr9:118813486_119813486	1	PAPPA	1	1
19p13.11	chr19:19048246_20048246	1	PBX4	1
11q13.1	chr11:65043827_66083066	1	PCNXL3		1
5q11.2	chr5:57684061_58865569	2	PDE4D	1	1
1q21.1	chr1:145144984_146144984	1	PDE4DIP	1
1q21.1	chr1:145144984_146144984	2	PDE4DIP	1	1
1q21.1	chr1:145144984_146144984	1	PDZK1	1
1q21.1	chr1:145144984_146144984	2	PDZK1	1
7q21.3	chr7:93613799_94613799	1	PEG10	1	1
7q21.2	chr7:91130620_92181597	1	PEX1	1
1q21.1	chr1:145144984_146144984	1	PEX11B	1
1q21.1	chr1:145144984_146144984	2	PEX11B	1
1p36.22	chr1:10043820_11066215	1	PEX14	1
1q21.1	chr1:145144984_146144984	1	PIAS3	1
1q21.1	chr1:145144984_146144984	2	PIAS3	1
22q13.1	chr22:38068833_39859355	1	PICK1	1
11p15	chr11:303017_1303017	1	PIDD1	1
1q32.1	chr1:204018842_205018842	1	PIK3C2B	1
1p34.1	chr1:46100917_47100917	1	PIK3R3	1
12q24.31	chr12:120332146_121332146	1	PLA2G1B	1
22q13.1	chr22:38068833_39859355	1	PLA2G6	1
1q32.1	chr1:203301249_204301249	1	PLEKHA6	1	1
1q32.1	chr1:204018842_205018842	1	PLEKHA6	1	1
17q21.2	chr17:40336389_41336389	1	PLEKHH3	1
1q21.2	chr1:149406413_150427034	1	PLEKHO1	1	1
1q21.1	chr1:145144984_146144984	1	POLR3C	1
1q21.1	chr1:145144984_146144984	2	POLR3C	1	1
5q14.3	chr5:90289470_91289470	1	POLR3G	1	1
1q21.1	chr1:145144984_146144984	1	POLR3GL	1
1q21.1	chr1:145144984_146144984	2	POLR3GL	1
2p23.3	chr2:24687599_25687599	1	POMC	1	1
7q21.3	chr7:93613799_94613799	1	PON2	1	1
4q24	chr4:105569013_106856761	1	PPA2	1	1
2q33.1	chr2:201681247_202681247	2	PPIL3	1	1
19q13.22	chr19:45683031_46683031	1	PPM1N	1	1
19q13.22	chr19:45683031_46683031	1	PPP1R13L	1
1q32.1	chr1:203301249_204301249	1	PPP1R15B	1	1
1q32.1	chr1:204018842_205018842	1	PPP1R15B	1	1
7q21.3	chr7:93613799_94613799	1	PPP1R9A	1	1
15q26.1	chr15:91009215_92009215	1	PRC1	1	1
15q26.1	chr15:91009215_92009215	1	PRC1-AS1	1
3p14.1	chr3:63441697_64467900	1	PRICKLE2	1	1
3p14.1	chr3:63441697_64467900	1	PRICKLE2-AS3	1
17q21.2	chr17:40336389_41336389	1	PSMC3IP	1
3p14.1	chr3:63441697_64467900	1	PSMD6	1
3p14.1	chr3:63441697_64467900	1	PSMD6-AS2	1	1
12p11.22	chr12:27639846_29034415	2	PTHLH	1	1
17q21.2	chr17:40336389_41336389	1	PTRF	1
8q24.21	chr8:127424659_130041931	2	PVT1	1
12q24.31	chr12:120332146_121332146	1	PXN	1	1
12q24.31	chr12:120332146_121332146	1	PXN-AS1	1
12q24.31	chr12:120332146_121332146	1	RAB35	1
17q21.2	chr17:40336389_41336389	1	RAB5C	1
19p13.13	chr19:12658277_14454571	1	RAD23A	1
1p34.1	chr1:46100917_47100917	1	RAD54L	1	1
17q21.2	chr17:40336389_41336389	1	RAMP2	1
17q21.2	chr17:40336389_41336389	1	RAMP2-AS1	1
6p23	chr6:13213099_14222523	1	RANBP9	1
11p15	chr11:303017_1303017	1	RASSF7	1
12q24.21	chr12:115336522_116336522	4	RBM19		1
7q21.2	chr7:91130620_92181597	1	RBM48	1
1q21.1	chr1:145144984_146144984	1	RBM8A	1
1q21.1	chr1:145144984_146144984	2	RBM8A	1
22q13.2	chr22:41538786_42538786	1	RBX1	1
11q13.1	chr11:65043827_66083066	1	RELA	1
1q32.1	chr1:203301249_204301249	1	REN	1	1
1q32.1	chr1:204018842_205018842	1	REN	1
19p13.11	chr19:19048246_20048246	1	RFXANK	1
22q12.1	chr22:28000000_30121477	3	RHBDD3	1
14q32.12	chr14:92604072_93616351	1	RIN3	1
6q25	chr6:151418856_152937016	4	RMND1	1
6q25	chr6:151418856_152937016	6	RMND1	1
19p13.13	chr19:12658277_14454571	1	RNASEH2A	1
11q13.1	chr11:65043827_66083066	1	RNASEH2C	1	1
1q21.1	chr1:145144984_146144984	1	RNF115	1
1q21.1	chr1:145144984_146144984	2	RNF115	1
8q24.13	chr8:124110166_125110166	2	RNF139		1
8q24.13	chr8:124110166_125110166	2	RNF139-AS1		1
6q25.1	chr6:149086328_150086328	1	RP1-111D6.2	1
6q25.1	chr6:149086328_150086328	1	RP1-111D6.3	1
6p22.3	chr6:15899557_16899557	1	RP1-151F17.1	1
6p22.3	chr6:15899557_16899557	1	RP1-151F17.2	1	1
12q24.31	chr12:120332146_121332146	1	RP1-166H1.2	1
6p23	chr6:13213099_14222523	1	RP1-223E5.4	1	1
6q23.1	chr6:129849119_130849119	1	RP1-69D17.3	1	1
8q24.21	chr8:127424659_130041931	2	RP11-103H7.5		1
8p23.3	chr8:0_670692	1	RP11-1049H7.2		1
12q24.21	chr12:115336522_116336522	3	RP11-110L15.1		1
11q13.1	chr11:65043827_66083066	1	RP11-1167A19.2	1
2q33.1	chr2:201681247_202681247	2	RP11-13J8.1	1
11q22.3	chr11:107845515_108857137	1	RP11-144G7.2	1
3p14.1	chr3:63441697_64467900	1	RP11-14D22.1	1
3p14.1	chr3:63441697_64467900	1	RP11-14D22.2	1
5q11.2	chr5:55531884_56587883	2	RP11-155L15.1	1
5q11.2	chr5:55531884_56587883	3	RP11-155L15.1	1
6q25.1	chr6:149086328_150086328	1	RP11-162J8.3	1
12q24.21	chr12:115336522_116336522	4	RP11-162N7.1	1	1
5q33.3	chr5:157730013_158744083	1	RP11-175K6.1	1	1
5q14.3	chr5:90289470_91289470	1	RP11-213H15.1	1
5q14.3	chr5:90289470_91289470	1	RP11-213H15.4	1
3p24.1	chr3:26827965_28285247	1	RP11-222K16.2	1	1
3p24.1	chr3:26827965_28285247	2	RP11-222K16.2	1	1
3p14.1	chr3:63441697_64467900	1	RP11-245J9.4	1	1
3p14.1	chr3:63441697_64467900	1	RP11-245J9.5	1	1
3p14.1	chr3:63441697_64467900	1	RP11-245J9.6	1
10q25.2	chr10:114273927_115286154	1	RP11-25C19.3	1
10q25.2	chr10:114273927_115286154	2	RP11-25C19.3	1
5q11.2	chr5:57684061_58865569	2	RP11-266N13.2	1	1
1q22	chr1:154648781_155648781	1	RP11-29H23.4	1
16q23.2	chr16:80148327_81150805	1	RP11-314O13.1	1
1q21.1	chr1:145144984_146144984	1	RP11-315I20.1	1
1q21.1	chr1:145144984_146144984	2	RP11-315I20.1	1
1q21.1	chr1:145144984_146144984	1	RP11-315I20.3	1
1q21.1	chr1:145144984_146144984	2	RP11-315I20.3	1
16q12.2	chr16:53300954_54355291	1	RP11-324D17.1	1	1
5p15.33	chr5:779790_1797488	3	RP11-325I22.2	1
1q21.1	chr1:145144984_146144984	1	RP11-326G21.1	1
1q21.1	chr1:145144984_146144984	2	RP11-326G21.1	1
10q22.3	chr10:80341148_81387721	3	RP11-342M3.5	1	1
17q25.3	chr17:77281387_78281725	1	RP11-353N14.1	1
17q25.3	chr17:77281387_78281725	1	RP11-353N14.2	1
17q25.3	chr17:77281387_78281725	1	RP11-353N14.3	1
14q13.3	chr14:36632769_37635752	1	RP11-356O9.2		1
17q21.2	chr17:40336389_41336389	1	RP11-358B23.1	1
17q21.2	chr17:40336389_41336389	1	RP11-358B23.5	1
4p14	chr4:38312876_39312876	1	RP11-360F5.1	1
4p14	chr4:38312876_39312876	1	RP11-360F5.3	1
10p14	chr10:8588113_9588113	1	RP11-379F12.3	1	1
10p14	chr10:8588113_9588113	1	RP11-379F12.4	1	1
5q14.3	chr5:90289470_91289470	1	RP11-414H23.2	1	1
5q14.3	chr5:90289470_91289470	1	RP11-414H23.3	1	1
3q23	chr3:140612859_141612859	1	RP11-438D8.2	1
5p15.33	chr5:779790_1797488	3	RP11-43F13.3	1
1q21.1	chr1:145144984_146144984	1	RP11-458D21.1	1
1q21.1	chr1:145144984_146144984	2	RP11-458D21.1	1
16p13.3	chr16:3606788_4606788	1	RP11-462G12.4	1
16q24.2	chr16:86585237_87585237	1	RP11-463O9.5	1	1
16q24.2	chr16:86585237_87585237	1	RP11-463O9.6	1
16q24.2	chr16:86585237_87585237	1	RP11-463O9.9	1
11p15	chr11:303017_1303017	1	RP11-496I9.1	1
2p23.3	chr2:24687599_25687599	1	RP11-509E16.1		1
12q22	chr12:95527759_96527759	1	RP11-536G4.1	1
5p12	chr5:44013304_45206498	3	RP11-53O19.1	1
5p12	chr5:44013304_45206498	3	RP11-53O19.2	1
4q24	chr4:105569013_106856761	1	RP11-556I14.1		1
10q25.2	chr10:114273927_115286154	1	RP11-57H14.2	1
16q24.2	chr16:86585237_87585237	1	RP11-58A18.1	1
5p15.33	chr5:779790_1797488	3	RP11-661C8.2		1
5p15.33	chr5:779790_1797488	3	RP11-661C8.3	1	1
1q32.1	chr1:203301249_204301249	1	RP11-739N20.2	1	1
1q32.1	chr1:204018842_205018842	1	RP11-739N20.2	1	1
1q32.1	chr1:203301249_204301249	1	RP11-74C13.3	1	1
1q32.1	chr1:204018842_205018842	1	RP11-74C13.3	1
1q32.1	chr1:203301249_204301249	1	RP11-74C13.4	1	1
11q13.1	chr11:65043827_66083066	1	RP11-770G2.2	1
11q13.1	chr11:65043827_66083066	1	RP11-770G2.4	1
11q13.1	chr11:65043827_66083066	1	RP11-770G2.5	1
14q13.3	chr14:36632769_37635752	1	RP11-81F13.2	1
8p11.23	chr8:36358483_37359186	1	RP11-863K10.2		1
8p11.23	chr8:36358483_37359186	1	RP11-863K10.7	1
8q24.21	chr8:127424659_130041931	2	RP11-89K10.1		1
16p13.3	chr16:3606788_4606788	2	RP11-95P2.1	1	1
12p11.22	chr12:27639846_29034415	1	RP11-967K21.1	1
12p11.22	chr12:27639846_29034415	2	RP11-967K21.1	1
3p26.1	chr3:4242276_5242276	1	RP11-97C16.1		1
12p11.22	chr12:27639846_29034415	2	RP11-993B23.3	1	1
11p15	chr11:303017_1303017	1	RP13-46H24.1	1
11p15	chr11:303017_1303017	1	RP13-870H17.3	1
6q25	chr6:151418856_152937016	2	RP3-443C4.2	1
6q25	chr6:151418856_152937016	3	RP3-443C4.2	1
6q25	chr6:151418856_152937016	5	RP3-443C4.2	1
1p34.1	chr1:46100917_47100917	1	RP4-533D7.4		1
22q13.1	chr22:40376234_41527870	1	RP4-591N18.2	1	1
1p36.22	chr1:10043820_11066215	1	RP4-635E18.8	1	1
1p36.22	chr1:10043820_11066215	1	RP4-736L20.3	1
20p12.3	chr20:5448227_6448227	1	RP5-1022P6.4	1
20p12.3	chr20:5448227_6448227	1	RP5-1022P6.5	1
22q13.1	chr22:40376234_41527870	1	RP5-1042K10.10	1	1
22q13.1	chr22:40376234_41527870	1	RP5-1042K10.13	1	1
1p22.3	chr1:87656923_88656923	2	RP5-1052I5.1	1
10p14	chr10:8588113_9588113	1	RP5-933E2.1		1
17q21.2	chr17:40336389_41336389	1	RPL27	1
12p13.1	chr12:13913931_14913931	1	RPL30P11	1
12q24.31	chr12:120332146_121332146	1	RPLP0	1
1q32.1	chr1:200937832_201937832	1	RPS10P7	1
12q24.31	chr12:120332146_121332146	1	RPS27P25	1
14q32.11	chr14:91341069_92368623	1	RPS6KA5	1
19p13.13	chr19:12658277_14454571	1	RTBDN	1
19q13.22	chr19:45683031_46683031	1	RTN2	1	1
6q23.1	chr6:129849119_130849119	1	SAMD3	1
11q13.1	chr11:65043827_66083066	1	SART1	1
11p15	chr11:303017_1303017	1	SCT	1
5p15.33	chr5:779790_1797488	3	SDHAP3	1
1q21.1	chr1:145144984_146144984	1	SEC22B	1
4q21.23	chr4:83870124_84870124	1	SEC31A	1
7q21.3	chr7:93613799_94613799	1	SGCE	1	1
22q13.1	chr22:40376234_41527870	1	SGSM3	1	1
22q13.2	chr22:41538786_42538786	1	SHISA8	1
11q13.1	chr11:65043827_66083066	1	SIPA1		1
12q24.31	chr12:120332146_121332146	1	SIRT4	1
5q11.2	chr5:55531884_56587883	3	SKIV2L2		1
2q31.1	chr2:171876221_173472971	1	SLC25A12	1	1
2q31.1	chr2:171876221_173472971	2	SLC25A12		1
22q13.1	chr22:40376234_41527870	1	SLC25A17	1
14q13.3	chr14:36632769_37635752	1	SLC25A21	1
14q13.3	chr14:36632769_37635752	1	SLC25A21-AS1	1
11p15	chr11:303017_1303017	1	SLC25A22	1
19p13.11	chr19:19048246_20048246	1	SLC25A42	1
7q34	chr7:139442304_140442304	1	SLC37A3	1
3p24.1	chr3:26827965_28285247	1	SLC4A7		1
1q22	chr1:154648781_155648781	1	SLC50A1	1
5p15.33	chr5:779790_1797488	1	SLC6A18	1
5p15.33	chr5:779790_1797488	2	SLC6A18	1
5p15.33	chr5:779790_1797488	3	SLC6A18	1
5p15.33	chr5:779790_1797488	3	SLC6A3	1	1
16p13.3	chr16:3606788_4606788	1	SLX4	1
1q32.1	chr1:203301249_204301249	1	SNRPE		1
1q32.1	chr1:203301249_204301249	1	SOX13	1	1
6p22.3	chr6:20121238_21121238	1	SOX4	1	1
1q41	chr1:216720574_217720574	1	SPATA17		1
2p23.3	chr2:28670676_29670676	1	SPDYA	1	1
22q13.2	chr22:41538786_42538786	1	SREBF2	1
16p13.3	chr16:3606788_4606788	1	SRL	1
16p13.3	chr16:3606788_4606788	2	SRL	1	1
5q14.2	chr5:80928261_82038046	1	SSBP2	1	1
22q13.2	chr22:41538786_42538786	1	ST13	1
22q13.1	chr22:40376234_41527870	1	ST13	1
17q21.2	chr17:40336389_41336389	1	STAT5A	1
17q21.2	chr17:40336389_41336389	1	STAT5B	1
2q33.1	chr2:201681247_202681247	1	STRADB		1
19p13.11	chr19:19048246_20048246	1	SUGP1	1	1
19p13.11	chr19:19048246_20048246	1	SUGP2	1
19p13.13	chr19:12658277_14454571	1	SYCE2	1
6q25	chr6:151418856_152937016	3	SYNE1	1
6q25	chr6:151418856_152937016	4	SYNE1	1
6q25	chr6:151418856_152937016	6	SYNE1	1	1
3p14.1	chr3:63441697_64467900	1	SYNPR	1	1
6q25.1	chr6:149086328_150086328	1	TAB2	1
1p36.22	chr1:10043820_11066215	1	TARDBP	1	1
4p14	chr4:38312876_39312876	1	TBC1D1	1
17q25.3	chr17:77281387_78281725	1	TBC1D16	1	1
3q12.1	chr3:99223580_100223580	1	TBC1D23	1	1
12q24.21	chr12:115336522_116336522	1	TBX3	1
12q24.21	chr12:115336522_116336522	2	TBX3	1	1
12q24.21	chr12:115336522_116336522	3	TBX3	1	1
12q24.21	chr12:115336522_116336522	4	TBX3	1
10q25.2	chr10:114273927_115286154	1	TCF7L2	1
22q13.2	chr22:41538786_42538786	1	TEF	1
5p15.33	chr5:779790_1797488	3	TERT	1
16p13.3	chr16:3606788_4606788	1	TFAP4	1
16p13.3	chr16:3606788_4606788	2	TFAP4	1	1
3p14.1	chr3:63441697_64467900	1	THOC7	1	1
3p14.1	chr3:63441697_64467900	1	THOC7-AS1	1	1
2q31.1	chr2:171876221_173472971	2	TLK1	1
4p14	chr4:38312876_39312876	1	TLR10	1
19p13.11	chr19:19048246_20048246	1	TM6SF2	1
19p13.11	chr19:19048246_20048246	1	TMEM161A	1	1
2q33.1	chr2:201681247_202681247	1	TMEM237	1	1
6q23.1	chr6:129849119_130849119	1	TMEM244	1
3q12.1	chr3:99223580_100223580	1	TMEM30C	1	1
19p13.13	chr19:12658277_14454571	1	TNPO2	1
3q12.1	chr3:99223580_100223580	1	TOMM70A		1
16p13.3	chr16:3606788_4606788	1	TRAP1	1
16p13.3	chr16:3606788_4606788	2	TRAP1	1
5p15.33	chr5:779790_1797488	3	TRIP13	1
8q24.13	chr8:124110166_125110166	1	TRMT12		1
8q23.3	chr8:116709548_117709548	1	TRPS1		1
1p34.1	chr1:46100917_47100917	1	TSPAN1	1
19p13.11	chr19:19048246_20048246	1	TSSK6	1
22q12.1	chr22:28000000_30121477	3	TTC28	1	1
17q21.2	chr17:40336389_41336389	1	TUBG1	1
17q21.2	chr17:40336389_41336389	1	TUBG2	1
1q21.1	chr1:145144984_146144984	1	TXNIP	1	1
1q21.1	chr1:145144984_146144984	2	TXNIP	1	1
19p13.11	chr19:18050434_19071141	1	UBA52	1
19p13.11	chr19:18050434_19071141	1	UPF1	1	1
1p34.1	chr1:46100917_47100917	1	UQCRH	1
16p13.3	chr16:3606788_4606788	1	VASN	1
19q13.22	chr19:45683031_46683031	1	VASP	1	1
5q14.2	chr5:80928261_82038046	1	VCAN		1
5q31.1	chr5:131907058_132907058	1	VDAC1	1	1
17q21.2	chr17:40336389_41336389	1	VPS25	1
1q21.2	chr1:149406413_150427034	1	VPS45	1
19p13.13	chr19:12658277_14454571	1	WDR83	1
19p13.13	chr19:12658277_14454571	1	WDR83OS	1
8q24.13	chr8:124110166_125110166	1	WDYHV1	1	1
17q21.2	chr17:40336389_41336389	1	WNK4	1
22q13.31	chr22:45783297_46783297	2	WNT7B	1
22q13.2	chr22:41538786_42538786	1	XPNPEP3	1
22q13.1	chr22:40376234_41527870	1	XPNPEP3	1
19p13.11	chr19:19048246_20048246	1	YJEFN3	1
6q23.1	chr6:129849119_130849119	1	Z97352.1	1	1
3q23	chr3:140612859_141612859	1	ZBTB38	1	1
1q22	chr1:154648781_155648781	1	ZBTB7B	1
1q32.1	chr1:203301249_204301249	1	ZC3H11A	1
5q14.2	chr5:80928261_82038046	1	ZCCHC9	1	1
14q24.1	chr14:68117194_69534682	1	ZFP36L1	1	1
14q24.1	chr14:68117194_69534682	2	ZFP36L1	1
8q23.1	chr8:105858620_106861393	1	ZFPM2		1
5p13.3	chr5:32067732_33067732	1	ZFR	1	1
19p13.11	chr19:19048246_20048246	1	ZNF101		1
1p12	chr1:117730221_118730221	1	ZNF697	1
8p11.23	chr8:36358483_37359186	1	ZNF703		1
22q12.1	chr22:28000000_30121477	3	ZNRF3	1
22q12.1	chr22:28000000_30121477	3	ZNRF3-AS1	1	1
