## Supplementary material for "Chromatin interactome mapping at 139 independent breast cancer risk signals": Table S6

### Sheet: 12q24 CCVs
Table S6. The 12q24 breast cancer risk locus.
Tab1. 12q24 credible causal variants (CCVs).
Signal	rsIDa	Positionb	Allelesc	MAFd	OR (ER+)e	95% CI (ER+)	OR (ER-)e	95% CI (ER-)	P-valuef	Associated Phenotypeg
1	rs2464263	115835630	A/T	0.398083	0.907934	(0.89-0.92)	0.981004	(0.96-1.00)	2.0131e-36	ER-positive
1	rs2464264	115835798	G/A	0.404681	0.907576	(0.89-0.92)	0.970315	(0.95-0.99)	3.09966e-36	ER-positive
1	rs2454399	115835836	T/C	0.405223	0.906373	(0.89-0.92)	0.971782	(0.95-1.00)	3.10064e-37	ER-positive
1	rs1353783	115836059	C/T	0.398018	0.905819	(0.89-0.92)	0.977011	(0.95-1.00)	8.52608e-38	ER-positive
1	rs1391721	115836132	T/C	0.406355	0.906341	(0.89-0.92)	0.972415	(0.95-1.00)	1.97649e-37	ER-positive
1	rs1391720	115836183	G/A	0.398563	0.907267	(0.89-0.92)	0.978204	(0.96-1.00)	8.30035e-37	ER-positive
1	rs1292011	115836522	A/G	0.405561	0.905192	(0.89-0.92)	0.9728	(0.95-1.00)	4.27643e-38	ER-positive
2	rs35422	115583816	A/G	0.425196	0.94617	(0.93-0.96)	1.02143	(1.00-1.05)	1.4211e-13	ER-positive
3	rs7956917	115792537	C/T	0.18778	0.938134	(0.92-0.96)	0.979051	(0.95-1.01)	3.84099e-10	ER-neutral
3	rs11067549	115792982	T/C	0.188384	0.93846	(0.92-0.96)	0.978009	(0.95-1.01)	4.85271e-10	ER-neutral
3	rs1920954	115793544	A/G	0.188308	0.938	(0.92-0.96)	0.974449	(0.95-1.00)	3.73378e-10	ER-neutral
3	rs11067551	115796577	A/G	0.192968	0.939826	(0.92-0.96)	0.978944	(0.95-1.01)	9.20562e-10	ER-neutral
3	rs66799126	115799850	GGAGAT/G	0.18545	0.941517	(0.92-0.96)	0.980682	(0.95-1.01)	5.67876e-09	ER-neutral
3	rs1920947	115801070	G/A	0.189579	0.94001	(0.92-0.96)	0.981987	(0.95-1.01)	1.32404e-09	ER-neutral
3	rs2384633	115805809	A/G	0.193658	0.939712	(0.92-0.96)	0.979706	(0.95-1.01)	8.45567e-10	ER-neutral
3	rs1882155	115808374	T/C	0.193291	0.938075	(0.92-0.96)	0.975808	(0.95-1.01)	3.85182e-10	ER-neutral
4	rs780872	116196721	A/C	0.203807	1.03868	(1.02-1.06)	0.969217	(0.94-1.00)	1.78031e-06	ER-positive
4	rs11067763	116198341	A/G	0.105825	1.04731	(1.02-1.07)	0.957669	(0.92-1.00)	2.68639e-06	ER-positive
4	rs1647147	116200324	A/C	0.21148	1.03375	(1.02-1.05)	0.96748	(0.94-1.00)	4.86493e-06	ER-positive
4	rs6490036	116204658	T/A	0.105258	1.04914	(1.02-1.07)	0.966476	(0.93-1.01)	5.67583e-06	ER-positive
4	rs7955262	116206962	T/C	0.107852	1.04894	(1.02-1.07)	0.967174	(0.93-1.01)	6.01083e-06	ER-positive
4	rs11067765	116212862	T/A	0.107213	1.05864	(1.03-1.08)	0.963545	(0.93-1.00)	1.02852e-07	ER-positive
a In bold, index variant
b Build 37 genomic position
c Major/minor allele in Europeans (forward strand).
d Effect allele frequency in controls in OncoArray dataset (based on minor allele in Europeans).
e Multinomial regression minor allele effect size, conditioned by aditional strong signals at the region.
f Multinomial regression P-value
g ER-positive: significantly larger effect for ER-positive than for ER-negative; ER-neutral: effect size does not differ significantly between ER-positive and ER-negative. Estimated by case-only analysis

### Sheet: Oligonuceotides
Table S6. The 12q24 breast cancer risk locus.
Tab2. Oligonucelotides.
Primer Name	Primer Sequence
12q24/TBX3 HindIII 3C primers
12q24Signal1_BAIT	CCAAGGTGACATGGTGTCACTTCTGTGATGC
12q24Signal2_BAIT	CCAGATCCCTCTCACCATAATTCCCTCTTTCC
12q24Signal3_BAIT	CAGGTACCATCTGCTTTAGGACTCTCTCTGCTTCC
12q24Signal4_BAIT	GGTCTCCATCAATGACACGTAAGTTTGGATGC
TBX3promHindFragment1	CATTCCAAATCCTTCAGAGGAAGTCCCTGC
TBX3promHindFragment2	GGAAGGAATGGTGTTAAGGAATCAACGCTGG
TBX3promHindFragment3	CGCTTCCTTATCTGGGCCCATGAGTAAGC
TBX3promHindFragment4	GTGCATCAAACTTACTGTCGGAGTCCCTGG
TBX3promHindFragment5	TGCAGAGAGAGATGAGTGTCGGACAGATGG
TBX3promHindFragment6	CCCTTTCCAAAGCGGCACACACATACC
TBX3promHindFragment7	TCCAGCCCAGAACATCTCACTTTAAATGGAGG
TBX3promHindFragment8	TCGCCTAAGCCCACAGTTCTTGATTCTGG
TBX3promHindFragment9	GCAAGTAGGCGAGTGTTAAAGCTGGGTGG
TBX3promHindFragment10	CACTGCTATGCTACCCTGAACCCTGACTCTCC
TBX3promHindFragment11	CCCTGTCTGTCTGGTCCAACCAAGAAGC
TBX3promHindFragment12	CTAACTCCAGTGCAAGGAGAGGAAGGGAGC
TBX3promHindFragment13	AGAAGCCTTTCCTAACTAACCCCTCAGGTGAGG
TBX3promHindFragment14	GCTCAGCTCCTTCATTCATTGATTCATTTCAGC
TBX3promHindFragment15	TGTATCATTTCTGATGGGTGGGCTTGTGC
3CGAPDHConFor	TGATGACATCAAGAAGGTGGTGAAGCAGG
3CGAPDHConRev	GAAATGAGCTTGACAAAGTGGTCGTTGAGG
TBX3 promoter cloning primers
NheITBX3promF	GCTAGCCCGACTTCTGGCCAGATTAAGTCC
HindTBX3promR	AAGCTTGAGGGTGTCTCGGTTTCAATCC
12q24 gblock coordinates (hg19)
Signal 1 enhancer	chr12:115,835,515-115,836,951
Electromobility shift assay (EMSA) primers
5BIOrs2464263 risk allele	5BIOCGGGAAACAGTCCCATGCTCCGTCTTAAA
5BIOrs2464263 protective allele	5BIOCGGGAAACAGTCCCTTGCTCCGTCTTAAA
5BIOrs2464264 risk allele	5BIOAAGCACTATGCTATGTTAATACTTGTGAA
5BIOrs2464264 protective allele	5BIOAAGCACTATGCTATATTAATACTTGTGAA
5BIOrs2454399 risk allele	5BIOGATAAGGACTTTTATCTCCATTTTTCAGA
5BIOrs2454399 protective allele	5BIOGATAAGGACTTTTACCTCCATTTTTCAGA
5BIOrs1353783 risk allele	5BIOCCCATGAGTGCTGGCTCCAGCTTACCATT
5BIOrs1353783 protective allele	5BIOCCCATGAGTGCTGGTTCCAGCTTACCATT
5BIOrs1391721 risk allele	5BIOGTTTTTGTTTTTCTTATCTCTCATCTTCT
5BIOrs1391721 protective allele	5BIOGTTTTTGTTTTTCTCATCTCTCATCTTCT
5BIOrs1391720 risk allele	5BIOGATATTAAGCTCCTGGAGGTTGAGGGTTTG
5BIOrs1391720 protective allele	5BIOGATATTAAGCTCCTGAAGGTTGAGGGTTTG
5BIOrs1292011 risk allele	5BIOCCTGCTGCCTCTGAACTGTTGCCTACCAG
5BIOrs1292011 protective allele	5BIOCCTGCTGCCTCTGAGCTGTTGCCTACCAG
EMSA competitor primers
SNPrs1391721 reference allele	GTTTTTGTTTTTCTTATCTCTCATCTTCT
Control (non-specific competitor)	TGCAGAGACTAGTCTCTGCA
CTCF	AAGAAACCGCTAGGGGGCCTACT
FOXA1	CTGGTCTTAAAGGTGTTTACCTTGTCTGAT
FOXM1	CTCTTCAAGATGGAGTCGCTCTGGTTC
GATA3	CACTTGATAACAGAAAGTGATAACTCT
Chromatin immunoprecipitation (ChIP) primers
ChIPrs1391721F	CTCTTTAGGAACAGGCCAGTGG
ChIPrs1391721R	ATCACTCTCTAGCAAGGCTCTGG
Single-guide RNA (sgRNAs) targets for CRISPR-interference assays
PgCON (Control)	GACCAGGATGGGCACCACCC
SgEnh1	TGACTTAGTTGTGAAGCCAT
SgEnh2	TCATGGTGAGAATATCTGCA
SgTBX3-P1	ACGTCGGTTTCAGAAGCGAG
SgTBX3-P2	GAAACCGAGACACCCTCCGG
Single-guide RNA (sgRNAs) targets for CRISPR-cutting assays
PgGFP (Control)	GGTGAACCGCATCGAGCTGA
SgTBX3-C1	GTAGGGACATCGAACCTCAA
SgTBX3-C2	CGCAGGAGCCCGGTTCGCGA
SgTBX3-C3	GCTCTTACAATGTGGAACCG
SgTBX3-C4	GAAAAGGTGAGCCTTGACCG
SgTBX3-C5	ATAAATTTCACAATTCTCGG
Taqman Gene expression assays	Catalogue number
TBX3 (T-Box3)	Hs00195612_m1
TBX5 (T-Box5)	Hs00361155_m1
MED13L (Mediator Complex Subunit 13 like)	Hs00392609_m1
GATA3 (GATA Binding Protein 3)	Hs00231122_m1
GUSB (Beta-glucuronidase)	4326320E
