## Supplementary material for "Chromatin interactome mapping at 139 independent breast cancer risk signals": Table S7

### Sheet: Public data
Table S7. Publicaly available genomic data.
Dataset	URL
Human MCF7, GATA3 ChIP-seq	https://www.encodeproject.org/experiments/ENCSR000EWV
Human T47D, GATA3 ChIP-seq	https://www.encodeproject.org/experiments/ENCSR000BMX
ReMap 2018 integrated ChIP-seq analysis	http://tagc.univ-mrs.fr/remap/
DNase-seq data	https://egg2.wustl.edu/roadmap/web_portal/
MCF7 H3K4me3 histone modification ChIP-seq data	https://www.encodeproject.org/experiments/ENCSR985MIB
MCF7 H3K4me1 histone modification ChIP-seq data	https://www.encodeproject.org/experiments/ENCSR493NBY
MCF7 H3K27ac histone modification ChIP-seq data	https://www.encodeproject.org/experiments/ENCSR752UOD
MCF7 H3K27me3 histone modification ChIP-seq data	https://www.encodeproject.org/experiments/ENCSR761DLU
vHMEC histone modification ChIP-seq data	https://egg2.wustl.edu/roadmap/web_portal/
T47D histone modification ChIP-seq data	GEO: GSE63109
MCF10A histone modification ChIP-seq data	http://www.epigenomes.ca
MDAMB231 histone modification ChIP-seq data	GEO: GSE49651
T47D Hi-C TAD regions	https://www.encodeproject.org/experiments/ENCSR549MGQ
HMEC Hi-C TAD regions	GEO: GSE63525
MCF7 Hi-C TAD regions	GEO: GSE66733
MCF10A Hi-C TAD regions	GEO: GSE66733
eQTL data from METABRIC	Fachal et al., 2019
Erythroblast and CD4+ T cell promoter CHi-C data	https://osf.io/u8tzp
